# *OPEN leaf*: an open-source cloud-based phenotyping system for tracking dynamic changes at leaf-specific resolution in Arabidopsis

**DOI:** 10.1101/2021.12.17.472861

**Authors:** Landon G. Swartz, Suxing Liu, Drew Dahlquist, Skyler Kramer, Emily S. Walter, Sam McInturf, Alexander Bucksch, David G. Mendoza-Cozatl

**Affiliations:** Department of Electrical Engineering and Computer Science, University of Missouri-Columbia, USA; Department of Plant Science and Technology, College of Agriculture, Food, and Natural Resources, University of Missouri, Columbia, USA; Department of Plant Biology, University of Georgia, Athens, GA 30602, Warnell School of Forestry and Natural Resources, University of Georgia, Athens, and Institute of Bioinformatics, University of Georgia, Athens, GA 30602; MU Institute of Data Science and Informatics, University of Missouri-Columbia, USA

**Keywords:** CyVerse, High-throughput phenotyping, hydroponics, phenomics, Plant nutrition, *Arabidopsis thaliana*, Internet of Phenotyping

## Abstract

The first draft of the *Arabidopsis* genome was released more than 20 years ago and despite intensive molecular research, more than 30% of *Arabidopsis* genes remained uncharacterized or without an assigned function. This is in part due to gene redundancy within gene families or the essential nature of genes, where their deletion results in lethality (*i.e*., the *dark genome*).

High-throughput plant phenotyping (HTPP) offers an automated and unbiased approach to characterize subtle or transient phenotypes resulting from gene redundancy or inducible gene silencing; however, commercial HTPP platforms remain unaffordable. Here we describe the design and implementation of *OPEN leaf*, an open-source HTPP system with cloud connectivity and remote bilateral communication to facilitate data collection, sharing and processing.

*OPEN leaf*, coupled with the SMART imaging processing package was able to consistently document and quantify dynamic morphological changes over time at the whole rosette level and also at leaf-specific resolution when plants experienced changes in nutrient availability.

The modular design of *OPEN leaf* allows for additional sensor integration. Notably, our data demonstrate that VIS sensors remain underutilized and can be used in high-throughput screens to identify characterize previously unidentified phenotypes in a leaf-specific manner.

**Significance Statement:** Many bottlenecks exist in high-throughput phenotyping involving computing power for processing and a lack of focus on abiotic stresses that has prevented an advancement in phenotyping on par with genotyping. Therefore, we create an automated HTP system that performs nutrient studies on *Arabidopsis thaliana* with cloud-based image processing that quantifies plant traits at a whole and leaf-level.
