## Supplemental Table 1 for "*OPEN leaf*: an open-source cloud-based phenotyping system for tracking dynamic changes at leaf-specific resolution in Arabidopsis"

### Sheet: jan_pos1_2
Row Num	time_elapsed	leaf_area	solidity	max_width	max_height	curvature	number_leaf	color distribution cluster 1	color distribution cluster 2	color distribution cluster 3	color distribution cluster 4	color cluster 1 hex value	color cluster 2 hex value	color cluster 3 hex value	color cluster 4 hex value	Parameter
Position1	72.01	29.4145	0.571166	211	302	0.0262061	6	0.29	0.29	0.29	0.29	#bad49e	#96ac7f	#abc490	#798769	Col +Fe 20uM
Position1	75.01	31.254	0.575416	216	302	0.0236736	6	0.07	0.07	0.07	0.07	#788668	#a9c18f	#b8d39e	#94a97d	Col +Fe 20uM
Position1	78.01	31.8185	0.577395	225	301	0.0262533	7	0.4	0.4	0.4	0.4	#8f9f78	#9eb086	#808d69	#6b7559	Col +Fe 20uM
Position1	90.02	36.426	0.559385	247	320	0.0222712	7	0.44	0.44	0.44	0.44	#a9c38e	#94a97d	#718063	#b9d59e	Col +Fe 20uM
Position1	93.02	37.8295	0.537553	264	338	0.0215873	7	0.43	0.43	0.43	0.43	#a9c18e	#748365	#94a87d	#b8d29e	Col +Fe 20uM
Position1	96.02	39.873	0.532503	274	367	0.0210464	7	0.39	0.39	0.39	0.39	#a8c190	#7b8b6a	#95aa7e	#b7d29e	Col +Fe 20uM
Position1	99.02	42.032	0.558472	279	366	0.0200352	7	0.09	0.09	0.09	0.09	#7d8e6b	#b8d39f	#96ac7f	#a9c290	Col +Fe 20uM
Position1	102.02	43.1865	0.547403	285	370	0.0223401	7	0.14	0.14	0.14	0.14	#697358	#9fb089	#8f9f79	#808d6b	Col +Fe 20uM
Position1	114.02	53.657	0.576204	318	386	0.0209203	7	0.07	0.07	0.07	0.07	#474841	#a0b888	#b5d09b	#818f70	Col +Fe 20uM
Position1	117.02	49.3275	0.51056	328	402	0.0186768	7	0.4	0.4	0.4	0.4	#a8c190	#95aa7e	#778766	#b8d39f	Col +Fe 20uM
Position1	120.02	54.7815	0.511783	350	419	0.0230955	8	0.35	0.35	0.35	0.35	#b8d3a0	#748464	#a7c090	#92a77d	Col +Fe 20uM
Position1	123.02	63.978	0.574015	347	425	0.0195409	7	0.16	0.16	0.16	0.16	#808f6f	#a0b789	#b5d09d	#474842	Col +Fe 20uM
Position1	126.02	58.2545	0.520425	360	416	0.0173623	7	0.29	0.29	0.29	0.29	#81906d	#677358	#91a37d	#a2b68d	Col +Fe 20uM
Position1	138.02	67.858	0.52225	405	442	0.0231971	9	0.28	0.28	0.28	0.28	#bad6a1	#788967	#95ab7e	#a9c290	Col +Fe 20uM
Position1	141.03	69.803	0.512449	419	450	0.0244391	11	0.23	0.23	0.23	0.23	#93a97d	#768666	#a7c190	#b9d5a1	Col +Fe 20uM
Position1	144.03	74.0695	0.507598	448	478	0.0237999	11	0.39	0.39	0.39	0.39	#a6bf90	#b7d3a1	#92a87e	#748464	Col +Fe 20uM
Position1	147.03	76.823	0.515485	453	482	0.0212718	11	0.38	0.38	0.38	0.38	#a5be90	#b6d1a0	#758564	#91a67d	Col +Fe 20uM
Position1	150.03	79.5935	0.514539	480	483	0.0195341	9	0.12	0.12	0.12	0.12	#636e53	#9db089	#8c9d79	#7a8968	Col +Fe 20uM
Position1	162.03	89.2445	0.499625	541	504	0.0174981	8	0.29	0.29	0.29	0.29	#bad6a0	#a7c18f	#93a97c	#798a66	Col +Fe 20uM
Position1	165.03	91.6915	0.488778	565	515	0.0182524	11	0.28	0.28	0.28	0.28	#b9d4a0	#93aa7d	#7a8b67	#a7c090	Col +Fe 20uM
Position1	168.03	104.242	0.478225	626	544	0.0171823	9	0.1	0.1	0.1	0.1	#768965	#a5bf90	#91a87d	#b6d4a1	Col +Fe 20uM
Position1	171.03	106.999	0.482758	615	555	0.0176729	10	0.34	0.34	0.34	0.34	#a4be8f	#90a67c	#b7d2a1	#768765	Col +Fe 20uM
Position1	174.03	109.657	0.48376	651	548	0.0153726	8	0.25	0.25	0.25	0.25	#9bae88	#8b9c78	#616c52	#798767	Col +Fe 20uM
Position1	186.03	119.682	0.480443	700	573	0.0147476	8	0.28	0.28	0.28	0.28	#b9d7a2	#a6c190	#768964	#91a87c	Col +Fe 20uM
Position1	189.03	123.68	0.483519	718	576	0.0163909	10	0.3	0.3	0.3	0.3	#b9d5a1	#a5be8f	#748562	#8fa57a	Col +Fe 20uM
Position1	192.03	135.56	0.514956	739	583	0.0147055	9	0.06	0.06	0.06	0.06	#494e45	#b4d19f	#7e926e	#9cb689	Col +Fe 20uM
Position1	195.03	128.005	0.483867	743	585	0.0167685	10	0.24	0.24	0.24	0.24	#8da37a	#b6d2a1	#718260	#a3bc8e	Col +Fe 20uM
Position1	198.04	129.633	0.489007	749	583	0.016737	12	0.23	0.23	0.23	0.23	#9eb08a	#8c9c79	#626c52	#798767	Col +Fe 20uM
Position1	210.04	153.07	0.516259	805	601	0.0146963	8	0.38	0.38	0.38	0.38	#9cb587	#7e916c	#b5d29f	#4c5146	Col +Fe 20uM
Position1	213.04	143.747	0.482223	808	596	0.0168128	11	0.25	0.25	0.25	0.25	#8ea57b	#b8d4a2	#748662	#a3bd8f	Col +Fe 20uM
Position1	216.04	147.829	0.478214	821	598	0.0163081	10	0.12	0.12	0.12	0.12	#718461	#a2bd8f	#8da47b	#b6d3a2	Col +Fe 20uM
Position1	219.04	164.488	0.50809	840	607	0.0153442	9	0.38	0.38	0.38	0.38	#98b086	#b0cc9d	#4c5246	#7b8e6b	Col +Fe 20uM
Position1	222.04	169.685	0.517642	841	600	0.0151684	9	0.25	0.25	0.25	0.25	#9bad89	#869575	#6d7a5e	#4c4f44	Col +Fe 20uM
Position1	234.04	159.962	0.552658	635	607	0.0127421	9	0.21	0.21	0.21	0.21	#7c8f6b	#9ab386	#505749	#b3d09e	Col +Fe 20uM
Position1	237.04	161.906	0.541677	651	620	0.0117202	8	0.22	0.22	0.22	0.22	#7e906c	#9bb287	#535a4a	#b4cf9e	Col +Fe 20uM
Position1	243.04	206.089	0.512934	899	676	0.0114489	8	0.38	0.38	0.38	0.38	#97ae85	#798a68	#4c5144	#b1cc9d	Col +Fe 20uM
Position1	258.05	231.943	0.506301	954	764	0.0116551	9	0.24	0.24	0.24	0.24	#7c8f6a	#99b285	#515848	#b4d09e	Col +Fe 20uM
Position1	261.05	237.977	0.508682	963	782	0.0125046	11	0.39	0.39	0.39	0.39	#99b085	#7a8c69	#b4cf9e	#4f5546	Col +Fe 20uM
Position1	270.05	276.063	0.495034	1035	878	0.014447	10	0.29	0.29	0.29	0.29	#707e61	#a1b38f	#505547	#889978	Col +Fe 20uM
Position1	285.5	280.69	0.448725	1078	981	0.013697	10	0.23	0.23	0.23	0.23	#7d906c	#535c4b	#b2ce9e	#99b287	Col +Fe 20uM
Position1	288.5	287.921	0.452366	1086	999	0.0135033	12	0.32	0.32	0.32	0.32	#b2cd9e	#99b187	#7d8f6d	#535a4a	Col +Fe 20uM
Position1	291.5	290.825	0.454455	1089	1001	0.0135216	11	0.32	0.32	0.32	0.32	#b2cc9e	#545c4a	#7d906c	#99b186	Col +Fe 20uM
Position1	294.5	290.825	0.454455	1089	1001	0.0135216	11	0.36	0.36	0.36	0.36	#99b187	#b2cd9e	#7e906d	#545d4a	Col +Fe 20uM
Position1	306.51	330.118	0.467924	1125	1074	0.0118021	11	0.34	0.34	0.34	0.34	#b0ca9d	#7a8c69	#97ae84	#4e5546	Col +Fe 20uM
Position1	309.51	334.942	0.462921	1128	1109	0.0121913	14	0.33	0.33	0.33	0.33	#afc99d	#96ad85	#7a8b6a	#4e5546	Col +Fe 20uM
Position1	312.51	316.176	0.436649	1128	1126	0.0138904	16	0.35	0.35	0.35	0.35	#99b18a	#606f54	#b0ca9f	#819472	Col +Fe 20uM
Position1	315.51	348.673	0.476077	1134	1130	0.0144961	15	0.08	0.08	0.08	0.08	#4e5646	#aec79d	#78896a	#95ab85	Col +Fe 20uM
Position1	318.51	348.673	0.476077	1134	1130	0.0144961	15	0.35	0.35	0.35	0.35	#95ab85	#78896a	#aec79d	#4e5646	Col +Fe 20uM
Position1	330.51	343.004	0.441862	1158	1188	0.0154413	20	0.25	0.25	0.25	0.25	#809370	#9ab189	#b0c99e	#616f53	Col +Fe 20uM
Position1	333.51	372.872	0.480054	1162	1200	0.0104401	10	0.24	0.24	0.24	0.24	#778869	#94a984	#acc59c	#515847	Col +Fe 20uM
Position1	335.64	373.505	0.481213	1162	1207	0.0115877	12	0.23	0.23	0.23	0.23	#758567	#4f5646	#abc39b	#92a783	Col +Fe 20uM
Position2	72.01	33.097	0.61073	288	269	0.0215616	5	0.19	0.19	0.19	0.19	#41522f	#506a38	#5c7b41	#272822	Col -Fe
Position2	75.01	29.8645	0.561658	294	258	0.0283235	6	0.24	0.24	0.24	0.24	#465e32	#526d3b	#5b7c41	#384a2a	Col -Fe
Position2	78.01	36.26	0.611875	309	270	0.0239973	6	0.38	0.38	0.38	0.38	#42512e	#1f1d1b	#4d5f36	#353e26	Col -Fe
Position2	90.02	43.1745	0.579119	337	302	0.0212954	6	0.09	0.09	0.09	0.09	#252722	#3e4d30	#5e7d43	#526c3a	Col -Fe
Position2	93.02	45.588	0.575617	350	305	0.0208422	6	0.08	0.08	0.08	0.08	#242621	#4f6939	#3c4b30	#5a7942	Col -Fe
Position2	96.02	47.1785	0.59723	345	304	0.0206365	6	0.44	0.44	0.44	0.44	#587540	#262721	#3d4b2e	#4d6537	Col -Fe
Position2	99.02	48.6805	0.613576	351	308	0.0200673	6	0.09	0.09	0.09	0.09	#272821	#4e6637	#587640	#3f502e	Col -Fe
Position2	102.02	51.0805	0.5875	371	324	0.0200319	6	0.41	0.41	0.41	0.41	#3f4e2d	#323c25	#495b35	#1d1d1a	Col -Fe
Position2	114.02	52.3015	0.510682	400	362	0.0215562	7	0.26	0.26	0.26	0.26	#4a6335	#5c7b44	#394c2c	#53703d	Col -Fe
Position2	117.02	57.488	0.537789	407	368	0.0208406	7	0.37	0.37	0.37	0.37	#4d6738	#262923	#3d4e2f	#577541	Col -Fe
Position2	120.02	69.446	0.557184	447	406	0.0215805	8	0.1	0.1	0.1	0.1	#3c4c2f	#252721	#4c6638	#577541	Col -Fe
Position2	123.02	64.584	0.507078	457	416	0.0217025	8	0.41	0.41	0.41	0.41	#516d3c	#597843	#486035	#394b2c	Col -Fe
Position2	126.02	72.867	0.552462	463	426	0.0178619	7	0.13	0.13	0.13	0.13	#353e27	#1f1e1a	#414f2f	#4a5b37	Col -Fe
Position2	138.02	82.2775	0.547027	485	466	0.0162814	7	0.08	0.08	0.08	0.08	#292d24	#435731	#516b3a	#5b7943	Col -Fe
Position2	141.03	77.0535	0.50745	493	472	0.0194169	9	0.24	0.24	0.24	0.24	#5a7944	#486135	#516e3d	#394c2b	Col -Fe
Position2	144.03	86.157	0.531274	504	499	0.0161396	7	0.14	0.14	0.14	0.14	#3d4f2f	#4b6438	#262922	#557341	Col -Fe
Position2	147.03	88.1975	0.531711	509	506	0.0179703	8	0.18	0.18	0.18	0.18	#3c4f2e	#252922	#547240	#4a6337	Col -Fe
Position2	150.03	93.244	0.538455	515	505	0.0172161	8	0.18	0.18	0.18	0.18	#354027	#1f201a	#485b37	#3f502f	Col -Fe
Position2	162.03	95.7215	0.498993	519	561	0.0174459	9	0.26	0.26	0.26	0.26	#486034	#526f3c	#5c7c44	#394c2b	Col -Fe
Position2	165.03	100.269	0.501389	528	579	0.0166272	9	0.28	0.28	0.28	0.28	#476034	#394d2b	#506d3c	#5a7a43	Col -Fe
Position2	168.03	109.136	0.488424	539	636	0.019364	10	0.1	0.1	0.1	0.1	#384c2a	#455e34	#587743	#4e6b3b	Col -Fe
Position2	171.03	115.012	0.50513	537	648	0.0165975	10	0.09	0.09	0.09	0.09	#374929	#567542	#4d683a	#445c32	Col -Fe
Position2	174.03	116.661	0.500969	538	648	0.0166867	12	0.44	0.44	0.44	0.44	#415231	#3a482a	#4a5d38	#2e3922	Col -Fe
Position2	186.03	123.605	0.501387	539	659	0.016065	9	0.13	0.13	0.13	0.13	#3d512c	#4a6436	#53723d	#5e8045	Col -Fe
Position2	189.03	129.157	0.512217	538	658	0.0173897	11	0.3	0.3	0.3	0.3	#496436	#5f8145	#53723e	#3c512c	Col -Fe
Position2	192.03	129.569	0.491563	540	666	0.0164469	10	0.14	0.14	0.14	0.14	#608245	#496436	#3c512c	#53723d	Col -Fe
Position2	195.03	132.541	0.482606	550	687	0.0169533	11	0.43	0.43	0.43	0.43	#53713c	#5f8044	#496235	#3c502b	Col -Fe
Position2	198.04	137.538	0.486813	570	692	0.0146724	9	0.09	0.09	0.09	0.09	#55693a	#3f4e2c	#333e24	#475933	Col -Fe
Position2	210.04	151.65	0.484905	654	731	0.0164887	12	0.35	0.35	0.35	0.35	#5d7f40	#6f9546	#516d38	#41582e	Col -Fe
Position2	213.04	156.004	0.493409	666	731	0.0164594	12	0.32	0.32	0.32	0.32	#5e8141	#516f39	#709746	#42592e	Col -Fe
Position2	216.04	168.988	0.504658	681	763	0.0134615	9	0.07	0.07	0.07	0.07	#2b3224	#476031	#6d9345	#59793e	Col -Fe
Position2	219.04	174.329	0.492512	698	814	0.0146277	10	0.45	0.45	0.45	0.45	#58783d	#465f31	#6b9144	#2c3423	Col -Fe
Position2	222.04	176.665	0.482121	737	812	0.0139654	10	0.19	0.19	0.19	0.19	#597039	#3a4929	#23261c	#495d32	Col -Fe
Position2	234.04	166.99	0.426389	817	785	0.0141293	11	0.08	0.08	0.08	0.08	#2d3624	#608140	#4b6534	#79a148	Col -Fe
Position2	237.04	170.215	0.431713	818	792	0.0140262	11	0.4	0.4	0.4	0.4	#5f8040	#4b6433	#79a148	#2c3524	Col -Fe
Position2	240.04	178.189	0.44517	830	804	0.0136505	11	0.29	0.29	0.29	0.29	#4a6433	#789f48	#2d3724	#5f803f	Col -Fe
Position2	243.04	183.815	0.452541	847	812	0.013126	10	0.4	0.4	0.4	0.4	#5d7f3e	#2c3523	#769d47	#4a6332	Col -Fe
Position2	246.04	203.55	0.476007	854	814	0.0134522	11	0.27	0.27	0.27	0.27	#3d4b29	#4d6033	#61773a	#25281c	Col -Fe
Position2	258.05	197.956	0.43287	890	814	0.0141966	13	0.18	0.18	0.18	0.18	#435a2d	#698c43	#81aa4c	#56743a	Col -Fe
Position2	261.05	200.809	0.436483	891	816	0.0140994	12	0.33	0.33	0.33	0.33	#557339	#42592d	#668a43	#7da54c	Col -Fe
Position2	264.05	250.705	0.470152	955	876	0.0118412	11	0.21	0.21	0.21	0.21	#779f4a	#2f3925	#5f8240	#4c6634	Col -Fe
Position2	267.05	257.267	0.473459	953	884	0.0116547	11	0.2	0.2	0.2	0.2	#749c49	#2f3925	#4a6433	#5d7f40	Col -Fe
Position2	270.05	264.339	0.480101	956	886	0.0101358	9	0.41	0.41	0.41	0.41	#4d6234	#3e4e2a	#5e763c	#262a1d	Col -Fe
Position2	285.5	252.411	0.426629	981	929	0.013636	12	0.28	0.28	0.28	0.28	#4a6433	#709748	#5c7d3f	#2d3624	Col -Fe
Position2	288.5	82.3245	0.630515	561	389	0.0155616	12	0.28	0.28	0.28	0.28	#496333	#5b7c3f	#2d3724	#6d9448	Col -Fe
Position2	291.5	257.354	0.431375	982	936	0.0128712	10	0.27	0.27	0.27	0.27	#4a6233	#2e3524	#5b7b3e	#6d9348	Col -Fe
Position2	294.5	257.354	0.431375	982	936	0.0128712	10	0.09	0.09	0.09	0.09	#2e3624	#4a6333	#5b7b3e	#6e9348	Col -Fe
